# CGGBP1-regulated heterogeneous C–T transition rates relate with G-quadruplex potential of terrestrial vertebrate genomes

**DOI:** 10.64898/2025.12.10.693595

**Authors:** Praveen Kumar, Umashankar Singh

## Abstract

The formation of G-quadruplexes (G4) is fundamentally linked to GC content of the DNA. There is little evidence for evolutionary selection of G4 stabilizers; G4 formation depends strictly on inherent sequence properties. Vertebrate promoters are notable for their consistently high GC-content as well as pronounced G/C strand asymmetry. Genomic GC content has changed in the course of evolution of terrestrial vertebrates, especially the amniotes but its relationship with the potential to form G4 remains less well understood. By analyzing genomes of 101 amniotes we report that lineage-specific differences in association between GC-content and G4 formation potential (pG4) in amniotes are concentrated at 1kb promoter regions. To understand possible mechanisms underlying high GC-concentrations in pG4 of mammalian and avian promoters, we test the possibility of selective cytosine methylation restriction leading to G/C-retention by CGGBP1, a protein involved in mitigation of cytosine methylation as well as G4-formation. By analyzing promoterome-wide C-T transition rates at TFBSs in pG4s we show that mammalian and avian CGGBP1s preserve C through methylation restriction. Our approach involves a combined meta-analysis of (i) genomes and promoters of 101 amniote genomes classified into reptilian, avian and mammalian classes through PQS finder and FIMO for 1019 JASPAR vertebrate motifs, (ii) recently reported global cytosine methylation patterns affected by overexpression of amniotic or non-amniotic forms of CGGBPs, (iii) and PWM reconstruction of motifs differentially enriched in pG4s showing homeothermic specific GC-retention. Our findings suggest that cytosine methylation restriction by CGGBP1 shapes G4 forming profiles of vertebrate promoters by preserving C on the G4-complementary strand resulting in minute differences in TFBSs across amniotes.

**Highlights:**

- Evolution of vertebrate genome G4-forming potential mirrors that of CGGBP1.
- CGGBP1 prevents meC-to-T mutations at pG4 sites, preserving G4-forming potential specifically in amniote promoters.
- pG4-TFBS mutations reveal homeothermic GC-retention bias, mirroring CGGBP1-mediated pG4 protection patterns.
- The G4-forming regions most responsive to CGGBP1 exemplify this methylation-linked defense against C-to-T substitutions, distinguishing homeotherms from poikilotherms.
