## Supplementary material for "CGGBP1-regulated heterogeneous C–T transition rates relate with G-quadruplex potential of terrestrial vertebrate genomes": Table S1

### Sheet: Genomewide G4 potential
Species	Classification	Genome_GC_content	Genome_Size_bp	G4_Predicted	Percent_Genome_Covered_by_G4	G4_per_Mb	Average_G4_Length	Average_G4_Score	G4_GC_Content_Percent	Num_Chromosomes
Erpetoichthys calabaricus	Non- Amniotes	39.44	3811022027	577965	0.4701	151.66	31	70.45	71.73	1884
Latimeria chalumnae	Non- Amniotes	41.15	2860591921	1510152	1.6281	527.92	30.84	69.66	70.99	22819
Xenopus tropicalis	Non- Amniotes	40.73	1451301209	1142138	2.749	786.98	34.93	75.65	68.55	167
Leptobrachium leishanense	Non- Amniotes	43.74	3549060464	2099838	1.9563	591.66	33.06	69.71	69.7	5302
Anolis carolinensis	Reptiles	40.32	1799143587	555063	0.906	308.52	29.37	70.92	72.03	6457
Naja naja	Reptiles	40.46	1768535092	802833	1.3702	453.95	30.18	68.99	71.29	1897
Salvator merianae	Reptiles	42.1	2026218827	640096	0.9285	315.91	29.39	68.94	72.38	5988
Varanus komodoensis	Reptiles	44.04	1507945839	870119	1.7833	577.02	30.91	70.79	73.77	1411
Podarcis muralis	Reptiles	44.18	1511002858	1008768	2.0073	667.61	30.07	69.16	72.38	2160
Pseudonaja textilis	Reptiles	39.84	1590035073	794174	1.4874	499.47	29.78	74.01	72.35	28550
Notechis scutatus	Reptiles	39.72	1665525958	821527	1.4632	493.25	29.66	74.07	72.41	52414
Laticauda laticaudata	Reptiles	40.1	1558706106	695632	1.3333	446.29	29.87	72.9	71.02	83587
Crocodylus porosus	Reptiles	43.9	2049536252	1675145	2.6383	817.33	32.28	71.05	71.59	70
Pelusios castaneus	Reptiles	43.19	2044278682	1616480	2.6211	790.73	33.15	73.22	72.71	69036
Chelonoidis abingdonii	Reptiles	43.71	2300739315	1885834	2.713	819.66	33.1	73.85	71.53	10618
Gopherus evgoodei	Reptiles	44.14	2298547364	2203839	3.1961	958.8	33.33	74.64	71.75	382
Chrysemys picta	Reptiles	44.19	2365766571	2256306	3.1428	953.73	32.95	76.43	72.91	78595
Pelodiscus sinensis	Reptiles	44.41	2202483752	2133292	3.1783	968.58	32.81	72.65	72.16	19904
Terrapene carolina	Reptiles	44.27	2571267249	2504466	3.2048	974.02	32.9	77.44	73.19	52260
Chelydra serpentina	Reptiles	44.5	2401360239	2430360	3.3156	1012.08	32.76	76.51	73.17	113431
Sphenodon punctatus	Reptiles	47.32	4272214985	5806644	4.4141	1359.16	32.48	73.65	71.59	16536
Amazona collaria	Aves	42.35	1258720284	567292	1.4646	450.69	32.5	70.97	71.97	10638
Anas platyrhynchos	Aves	41.42	1136415614	595812	1.7229	524.29	32.86	74.76	74.08	21240
Apteryx haastii	Aves	41.39	1221441152	501010	1.2994	410.18	31.68	70.12	75.11	4183
Aquila chrysaetos	Aves	42.11	1203454851	744468	1.986	618.61	32.11	76.99	75.75	142
Athene cunicularia	Aves	40.92	1157069330	460181	1.2645	397.71	31.79	69.25	72.23	445
Cairina moschata	Aves	41.44	1109207201	624797	1.855	563.28	32.93	75.99	74.64	2941
Calidris pugnax	Aves	42.45	1229094286	792367	2.1276	644.68	33	71.71	72.57	3753
Catharus ustulatus	Aves	42.48	1131616430	930691	2.7548	822.44	33.5	72.93	72.24	161
Corvus moneduloides	Aves	42.57	1112734094	744408	2.17	668.99	32.44	72.92	73.14	105
Coturnix japonica	Aves	41.28	927656957	488947	1.756	527.08	33.31	77.63	70	2012
Ficedula albicollis	Aves	44.22	1118343587	1674667	5.9431	1497.45	39.69	258.42	88.09	21428
Gallus gallus	Aves	42.2	1053332251	635713	1.9613	603.53	32.5	79.13	72.13	214
Geospiza fortis	Aves	41.6	1065292181	522250	1.5796	490.24	32.22	67.94	69.95	27239
Manacus vitellinus	Aves	42.05	1213150360	768611	2.0761	633.57	32.77	70.53	70.7	15315
Meleagris gallopavo	Aves	41.36	1115474681	413090	1.2065	370.33	32.58	70.47	70.28	185175
Nothoprocta perdicaria	Aves	42.03	965904370	411435	1.3885	425.96	32.6	68.92	75.33	2217
Numida meleagris	Aves	41.73	1043264150	451904	1.4068	433.16	32.48	71.88	73.36	2466
Parus major	Aves	41.37	1020310768	509276	1.6092	499.14	32.24	69.13	72.54	1675
Pavo cristatus	Aves	42.33	1027510962	433166	1.3592	421.57	32.24	71.91	74.22	179332
Phasianus colchicus	Aves	41.21	1017507340	472920	1.535	464.78	33.03	74.57	71.76	39677
Serinus canaria	Aves	42.46	1152083301	678842	1.9171	589.23	32.54	69	70.04	304399
Stachyris ruficeps	Aves	42.14	1041446934	611545	1.9101	587.21	32.53	69.96	72.8	7756
Strigops habroptila	Aves	41.97	1165621973	554252	1.5363	475.5	32.31	73.43	73	99
Strix occidentalis	Aves	41.77	1255541132	712572	1.8485	567.54	32.57	73.66	74.12	8108
Struthio camelus	Aves	41.05	1225041896	357356	0.8953	291.71	30.69	69.93	72.89	6915
Taeniopygia guttata	Aves	42.04	1057995280	885270	2.7667	836.74	33.07	75.16	71.07	134
Zonotrichia albicollis	Aves	41.52	1052600561	479333	1.462	455.38	32.1	67	70.02	6018
Ornithorhynchus anatinus	Mammals	46.13	1858552590	2368242	4.1957	1274.24	32.93	75.52	72.25	305
Monodelphis domestica	Mammals	37.82	3600504728	1523370	1.2657	423.1	29.91	70.92	69.73	5138
Notamacropus eugenii	Mammals	38.82	2955773937	1126580	1.1383	381.15	29.87	70.34	68.98	582687
Phascolarctos cinereus	Mammals	39.05	3192581492	1528890	1.4362	478.89	29.99	70.3	69.04	1907
Sarcophilus harrisii	Mammals	36.16	3086674442	1360358	1.3219	440.72	29.99	74.6	71.05	106
Echinops telfairi	Mammals	43.02	3833584941	1487713	1.1868	388.07	30.58	73.63	71.79	297968
Loxodonta africana	Mammals	40.76	3196760833	1304326	1.2712	408.01	31.16	69.06	70.92	2353
Choloepus hoffmanni	Mammals	38.94	2467493193	814217	1.0079	329.98	30.54	67.73	70.22	454510
Balaenoptera musculus	Mammals	40.88	2379995981	1618075	2.118	679.86	31.15	71.65	72.66	129
Bison bison	Mammals	41.99	2953622319	1716172	1.8519	581.04	31.87	68.57	71.64	450182
Bos taurus	Mammals	41.93	2715853792	1695533	1.9727	624.31	31.6	69.62	71.94	2211
Camelus dromedarius	Mammals	41.51	2154386959	1543024	2.2692	716.22	31.68	70.56	72.56	23439
Canis lupus	Mammals	41.19	2396858295	1813453	2.4198	756.6	31.98	75.83	74.38	376
Cervus hanglu	Mammals	41.51	2594114534	1537417	1.8801	592.66	31.72	71.83	72.49	17927
Delphinapterus leucas	Mammals	41.24	2362774659	1552594	2.0407	657.11	31.06	71.28	72.41	5905
Equus asinus	Mammals	41.42	2431907375	1444702	1.9045	594.06	32.06	71.41	72.62	50
Equus caballus	Mammals	41.5	2506966135	1443853	1.8428	575.94	32	70.7	72.57	4701
Erinaceus europaeus	Mammals	41.45	3377541562	1473479	1.3212	436.26	30.28	69.9	70.91	352701
Felis catus	Mammals	41.73	2521863845	2023385	2.5654	802.34	31.97	74.65	72.98	4508
Lynx canadensis	Mammals	41.7	2408883772	1948901	2.5968	809.05	32.1	73.46	72.71	66
Neovison vison	Mammals	41.6	2447205843	1703540	2.2012	696.12	31.62	70.42	72.15	7176
Panthera leo	Mammals	41.58	2406807619	1857801	2.4397	771.89	31.61	75.32	73.41	8060
Physeter catodon	Mammals	41.39	2512132974	1629186	2.0258	648.53	31.24	71.25	72.8	14676
Pteropus vampyrus	Mammals	39.95	1999614463	1016914	1.6153	508.56	31.76	70.4	73.08	90637
Rhinolophus ferrumequinum	Mammals	40.54	2075768562	1203477	1.8343	579.77	31.64	71.16	71.65	134
Sorex araneus	Mammals	41.69	2944193050	1403265	1.5348	476.62	32.2	73.01	71.96	243136
Sus scrofa	Mammals	41.87	2501912388	1574601	2	629.36	31.78	72.26	72.78	613
Ursus maritimus	Mammals	41.64	2301379344	1716085	2.3346	745.68	31.31	70.62	71.9	23819
Vulpes vulpes	Mammals	41.07	2421551259	1701184	2.2176	702.52	31.57	71.75	72.94	82423
Zalophus californianus	Mammals	41.4	2408641788	2027689	2.6245	841.84	31.18	72.8	72.61	42
Oryctolagus cuniculus	Mammals	43.75	2737490501	1649557	1.9195	602.58	31.85	71.71	73.69	3242
Castor canadensis	Mammals	39.72	2518306565	1147741	1.4512	455.76	31.84	79.43	71	21157
Jaculus jaculus	Mammals	41.87	2835250225	1114433	1.195	393.06	30.4	68.3	70.57	10898
Meriones unguiculatus	Mammals	42.09	2523124066	1274934	1.5513	505.3	30.7	70.64	70.13	68793
Mus musculus	Mammals	41.67	2728222451	1378773	1.5353	505.37	30.38	76.41	70.85	61
Mus pahari	Mammals	41.89	2475012951	1208754	1.4957	488.38	30.63	73.86	70.67	2581
Nannospalax galili	Mammals	41.27	3061408210	1290927	1.319	421.68	31.28	69.35	68.97	154975
Rattus norvegicus	Mammals	41.99	2647915728	1389667	1.6292	524.82	31.04	75.91	70.2	176
Sciurus vulgaris	Mammals	40.08	2878591032	1447466	1.5788	502.84	31.4	69.17	71.42	638
Urocitellus parryii	Mammals	39.95	2520505282	1320487	1.6307	523.9	31.13	69.19	71.14	15884
Tupaia belangeri	Mammals	41.35	3670341392	871270	0.7402	237.38	31.18	67.38	71.85	137754
Aotus nancymaae	Mammals	40.74	2861668348	1208845	1.3387	422.43	31.69	69.67	71.49	28921
Callithrix jacchus	Mammals	40.95	2829711198	1260357	1.4071	445.4	31.59	71.27	71.44	352
Carlito syrichta	Mammals	40.96	3453864774	1424810	1.3004	412.53	31.52	68.44	71.08	337189
Cebus imitator	Mammals	40.71	2717703182	1176072	1.3669	432.74	31.59	70.01	71.61	7156
Cercocebus atys	Mammals	40.92	2848246356	1230423	1.3516	431.99	31.29	68.74	71.59	11433
Gorilla gorilla	Mammals	40.79	3063362794	1312471	1.3311	428.44	31.07	68.7	71.63	40711
Homo sapiens	Mammals	41.05	3291585349	1501035	1.4293	456.02	31.34	69.54	71.98	706
Macaca mulatta	Mammals	41	2971331530	1307900	1.3781	440.17	31.31	69.84	71.79	2939
Microcebus murinus	Mammals	40.98	2487409138	1586106	2.0058	637.65	31.46	70.26	73.51	7678
Otolemur garnettii	Mammals	41.11	2519404493	1120456	1.399	444.73	31.46	69.3	70.74	7652
Pan troglodytes	Mammals	40.79	3231170666	1437954	1.3934	445.03	31.31	69.68	71.95	44449
Papio anubis	Mammals	40.89	2869821163	1224044	1.3302	426.52	31.19	68.89	71.56	11145
Piliocolobus tephrosceles	Mammals	40.6	3038007327	1237169	1.2763	407.23	31.34	69.56	71.6	47449
Pongo abelii	Mammals	40.8	3065052215	1328805	1.3604	433.53	31.38	69.99	71.58	5261
Prolemur simus	Mammals	40.83	2411593676	1459464	1.9002	605.19	31.4	68.72	72.21	128596
Rhinopithecus roxellana	Mammals	40.87	2899552139	1206020	1.3002	415.93	31.26	68.53	71.25	135512
