## Supplementary material for "CGGBP1-regulated heterogeneous C–T transition rates relate with G-quadruplex potential of terrestrial vertebrate genomes": Table S4

### Sheet: Stats for G4 density
Feature	Comparison	Mean_Mammals	Mean_Target	P_val	P_adj	Significance	Test
TSS	Mammals vs Aves	0.473062	0.609231	0.0484483	0.0484483	*	Wilcoxon rank-sum test
TSS	Mammals vs Reptiles	0.473062	0.383632	0.0385964	0.0484483	*	Wilcoxon rank-sum test
TSS	Mammals vs Non-amniotes	0.473062	0.0990349	0.00199826	0.00599477	**	Wilcoxon rank-sum test
5' UTR	Mammals vs Aves	0.210291	0.220977	0.81007	0.81007	ns	Wilcoxon rank-sum test
5' UTR	Mammals vs Reptiles	0.210291	0.183787	0.105634	0.135816	ns	Wilcoxon rank-sum test
5' UTR	Mammals vs Non-amniotes	0.210291	0.0613682	0.00175406	0.00526218	**	Wilcoxon rank-sum test
Exons	Mammals vs Aves	0.73075	0.667197	0.314577	0.353899	ns	Wilcoxon rank-sum test
Exons	Mammals vs Reptiles	0.73075	0.367085	3.96649e-06	1.78492e-05	***	Wilcoxon rank-sum test
Exons	Mammals vs Non-amniotes	0.73075	0.208749	0.0041058	0.00896112	**	Wilcoxon rank-sum test
3' UTR	Mammals vs Aves	0.124394	0.101989	0.00597408	0.00896112	**	Wilcoxon rank-sum test
3' UTR	Mammals vs Reptiles	0.124394	0.0709001	3.79831e-06	1.78492e-05	***	Wilcoxon rank-sum test
3' UTR	Mammals vs Non-amniotes	0.124394	0.0526536	0.00499813	0.00896112	**	Wilcoxon rank-sum test
Introns	Mammals vs Aves	0.179084	0.106475	1.88599e-08	5.65798e-08	***	Wilcoxon rank-sum test
Introns	Mammals vs Reptiles	0.179084	0.148411	0.0827864	0.0827864	ns	Wilcoxon rank-sum test
Introns	Mammals vs Non-amniotes	0.179084	0.114994	0.0299578	0.0449367	*	Wilcoxon rank-sum test
Gene body	Mammals vs Aves	0.598271	0.476451	0.0043149	0.0129447	*	Wilcoxon rank-sum test
Gene body	Mammals vs Reptiles	0.598271	0.649443	0.969249	0.969249	ns	Wilcoxon rank-sum test
Gene body	Mammals vs Non-amniotes	0.598271	0.587527	0.918775	0.969249	ns	Wilcoxon rank-sum test
