## Supplementary material for "CGGBP1-regulated heterogeneous C–T transition rates relate with G-quadruplex potential of terrestrial vertebrate genomes": Table S5

### Sheet: Promoters G4 potential
Species	Classification	Promoters_combined_size_in_bp	Promoters_GC_content	G4_Predicted	Percent_promoters_Covered_by_G4	G4_per_Mb	Average_G4_Length	Average_G4_Score	G4_GC_Content_Percent	Num_promoters
Erpetoichthys calabaricus	Non- Amniotes	36757310	40.14	8194	0.6695	222.92	30.04	74.19	73.59	36739
Latimeria chalumnae	Non- Amniotes	32263135	41.38	22530	2.0983	698.32	30.05	69.97	72.12	32247
Xenopus tropicalis	Non- Amniotes	58742404	44.07	77617	4.5973	1321.31	34.79	77.46	69.83	58713
Leptobrachium leishanense	Non- Amniotes	54819350	45.02	45749	2.8365	834.54	33.99	74.34	70.78	54792
Anolis carolinensis	Reptiles	22080069	43.67	13292	1.812	601.99	30.1	71.79	74	22069
Naja naja	Reptiles	31401575	44.45	35759	3.5094	1138.76	30.82	73.31	75.28	31386
Salvator merianae	Reptiles	37885967	46.37	36021	2.906	950.77	30.56	72.56	75.77	37867
Varanus komodoensis	Reptiles	31547855	49.57	42941	4.2868	1361.14	31.49	73.12	78.49	31532
Podarcis muralis	Reptiles	39028613	47.16	46562	3.6829	1193.02	30.87	72.3	74.77	39009
Pseudonaja textilis	Reptiles	31386669	44.62	41538	4.0563	1323.43	30.65	79.52	76.59	31371
Notechis scutatus	Reptiles	29386935	43.69	33192	3.4442	1129.48	30.49	79.04	76.36	29372
Laticauda laticaudata	Reptiles	27934956	43.32	30671	3.3822	1097.94	30.8	77.9	75.62	27921
Crocodylus porosus	Reptiles	30988614	49.38	53934	5.6679	1740.45	32.57	72.11	76.36	30973
Pelusios castaneus	Reptiles	31715841	51.17	76446	8.0959	2410.34	33.59	75.55	75.87	31700
Chelonoidis abingdonii	Reptiles	33673965	49.04	70087	7.0796	2081.34	34.01	76.32	74.61	33657
Gopherus evgoodei	Reptiles	29871120	51.14	82640	9.4655	2766.55	34.21	79.8	76.08	29856
Chrysemys picta	Reptiles	7616780	48.48	15621	6.8331	2050.87	33.32	76.85	75.59	7613
Pelodiscus sinensis	Reptiles	31715841	51.17	76446	8.0959	2410.34	33.59	75.55	75.87	31700
Terrapene carolina	Reptiles	35240740	50.66	89905	8.608	2551.17	33.74	79.24	76	35223
Chelydra serpentina	Reptiles	32412378	50.93	84433	8.7616	2604.96	33.63	78.57	76.58	32396
Sphenodon punctatus	Reptiles	29209527	49.31	59374	6.694	2032.69	32.93	75	72.97	29195
Amazona collaria	Aves	26789239	52.6	63171	7.7951	2358.07	33.06	75.61	78.51	26776
Anas platyrhynchos	Aves	32855057	47.24	55745	5.6696	1696.69	33.42	80.54	78.95	32839
Apteryx haastii	Aves	28272914	48.97	41358	4.8291	1462.81	33.01	73.87	79.78	28259
Aquila chrysaetos	Aves	28667085	57.13	121545	13.9995	4239.88	33.02	83.54	82.29	28653
Athene cunicularia	Aves	26085220	46.02	31405	3.9583	1203.94	32.88	71.43	75.87	26072
Cairina moschata	Aves	29796628	52.19	87402	9.9475	2933.28	33.91	83.03	79.5	29782
Calidris pugnax	Aves	35221423	50.82	85441	8.107	2425.82	33.42	75.71	77.15	35204
Catharus ustulatus	Aves	27803050	52.61	84480	10.1073	3038.52	33.26	76.16	77.79	27789
Corvus moneduloides	Aves	29669016	53.89	99304	11.139	3347.06	33.28	78.83	79.38	29654
Coturnix japonica	Aves	31363417	49.15	57030	5.9681	1818.36	32.82	78	76.97	31348
Ficedula albicollis	Aves	30873397	59.91	191734	25.9864	6210.33	41.84	305.82	93.87	30858
Gallus gallus	Aves	80968623	52.4	192758	7.816	2380.65	32.83	79.94	79.3	80929
Geospiza fortis	Aves	25732909	46.6	29931	3.828	1163.14	32.91	70.3	73.24	25720
Manacus vitellinus	Aves	31167548	49.36	58424	6.1917	1874.51	33.03	73.34	77.05	31152
Meleagris gallopavo	Aves	27618599	46.82	26193	3.0957	948.38	32.64	70.79	74.21	27605
Nothoprocta perdicaria	Aves	20204133	51.35	37859	6.207	1873.82	33.12	73.05	80.06	20194
Numida meleagris	Aves	35628422	49.92	63395	5.8484	1779.34	32.87	74.99	78.44	35611
Parus major	Aves	33902811	50.77	76053	7.3787	2243.27	32.89	73.6	78.76	33886
Pavo cristatus	Aves	26594366	51.23	54127	6.7157	2035.28	33	75.53	78.65	26581
Phasianus colchicus	Aves	31222738	50.86	64716	6.8287	2072.72	32.95	77.14	78.63	31207
Serinus canaria	Aves	28355210	49.07	44255	5.1135	1560.74	32.76	70.65	75.75	28341
Stachyris ruficeps	Aves	26444266	53.87	79609	9.964	3010.44	33.1	74.47	79.41	26431
Strigops habroptila	Aves	30061895	54.34	90977	9.9899	3026.32	33.01	76.65	80.17	30047
Strix occidentalis	Aves	23034720	50.83	58199	8.434	2526.58	33.38	78.18	79.66	23023
Struthio camelus	Aves	33728706	44.05	19235	1.808	570.29	31.7	71.94	75	33712
Taeniopygia guttata	Aves	41775590	54.98	154842	12.1228	3706.52	32.71	76.01	79.54	41755
Zonotrichia albicollis	Aves	29484511	48.23	43310	4.7792	1468.91	32.54	70.91	77.34	29470
Ornithorhynchus anatinus	Mammals	41935233	52.54	138147	10.8935	3294.29	33.07	84.09	77.9	41914
Monodelphis domestica	Mammals	55861685	43.62	74138	4.1908	1327.17	31.58	75.55	73.85	55834
Notamacropus eugenii	Mammals	14533274	46.19	23013	5.0667	1583.47	32	75.85	75.26	14526
Phascolarctos cinereus	Mammals	43323500	46.24	80890	5.9529	1867.12	31.88	77.22	74.81	43302
Sarcophilus harrisii	Mammals	50061694	47	123371	7.975	2464.38	32.36	81.58	76.83	50038
Echinops telfairi	Mammals	21395627	47.5	26075	3.833	1218.71	31.45	73.61	76.12	21385
Loxodonta africana	Mammals	27806790	47.15	38868	4.5231	1397.79	32.36	72.47	76	27793
Choloepus hoffmanni	Mammals	12812412	42.85	8869	2.1784	692.22	31.47	70.62	74.83	12806
Oryctolagus cuniculus	Mammals	46936262	51.36	83743	5.7721	1784.19	32.35	73.16	77.96	46913
Balaenoptera musculus	Mammals	33979948	51.92	85502	8.0787	2516.25	32.11	75.76	78.54	33963
Bison bison	Mammals	28238174	48.14	40951	4.66	1450.2	32.13	71.64	75.53	28224
Bos taurus	Mammals	49865440	50.53	106629	6.8687	2138.33	32.12	75.38	78.29	49841
Camelus dromedarius	Mammals	36885476	50.17	79545	6.943	2156.54	32.19	74.51	77.5	36867
Canis lupus	Mammals	55692672	52.99	178449	10.3729	3204.17	32.37	83.71	82.37	55665
Cervus hanglu	Mammals	44480961	49	80313	5.8229	1805.56	32.25	75.29	77.47	44459
Delphinapterus leucas	Mammals	34815649	50.19	75223	6.9417	2160.61	32.13	75.13	77.64	34798
Equus asinus	Mammals	75411482	51.74	179883	7.7423	2385.35	32.46	76.18	79.14	75375
Equus caballus	Mammals	41371276	41.69	26084	2.0156	630.49	31.97	71.57	73.05	41352
Erinaceus europaeus	Mammals	17962920	45.4	19830	3.4244	1103.94	31.02	72.44	75.14	17954
Felis catus	Mammals	21537440	47.24	36631	5.512	1700.81	32.41	82.09	77.19	21527
Lynx canadensis	Mammals	38991314	52.07	103866	8.6215	2663.82	32.37	78.2	79.24	38972
Neovison vison	Mammals	35884843	50.03	70235	6.3153	1957.23	32.27	72.65	76.93	35867
Panthera leo	Mammals	32391020	51.06	79336	7.8939	2449.32	32.23	79.4	79.26	32375
Physeter catodon	Mammals	34244239	51.43	80455	7.55	2349.45	32.14	75.13	78.44	34227
Pteropus vampyrus	Mammals	21666747	48.33	36171	5.3644	1669.42	32.13	73.14	77.39	21656
Rhinolophus ferrumequinum	Mammals	37315811	50.1	77342	6.6689	2072.63	32.18	74.27	77.34	37297
Sorex araneus	Mammals	15762846	46.38	19168	3.9227	1216.02	32.26	73	75.52	15755
Sus scrofa	Mammals	67704432	50.08	138726	6.5648	2048.99	32.04	75.4	78.33	67671
Ursus maritimus	Mammals	39843508	47	56304	4.5248	1413.13	32.02	71.72	73.99	39823
Vulpes vulpes	Mammals	49601757	48.2	87983	5.7347	1773.79	32.33	74.81	77.97	49577
Zalophus californianus	Mammals	43220711	50.45	103354	7.6932	2391.31	32.17	76.99	78.34	43199
Aotus nancymaae	Mammals	44443533	49.09	75514	5.457	1699.1	32.12	72.73	77.88	44421
Callithrix jacchus	Mammals	66608749	48.08	98152	4.7145	1473.56	31.99	73.52	77.4	66576
Carlito syrichta	Mammals	35521511	47.84	47351	4.2709	1333.02	32.04	71.76	76.24	35504
Cebus imitator	Mammals	48007053	49.64	86174	5.7557	1795.03	32.06	73.76	78.1	47983
Cercocebus atys	Mammals	52557326	49.97	98444	6.0088	1873.08	32.08	73.4	77.88	52531
Gorilla gorilla	Mammals	52203697	49.06	84486	5.187	1618.39	32.05	72.09	76.77	52178
Homo sapiens	Mammals	239512738	50.52	483903	6.4867	2020.36	32.11	73.73	77.77	239396
Macaca mulatta	Mammals	68727624	50.05	128648	6.0016	1871.85	32.06	73.73	77.9	68694
Microcebus murinus	Mammals	46849375	50.36	104810	7.1701	2237.17	32.05	73.95	79.26	46826
Otolemur garnettii	Mammals	32790061	47.52	43418	4.2371	1324.12	32	72.18	76.47	32774
Pan troglodytes	Mammals	57227953	49.46	103189	5.7752	1803.12	32.03	73.9	77.87	57200
Papio anubis	Mammals	50112245	48.26	76389	4.8835	1524.36	32.04	72.8	77.36	50087
Piliocolobus tephrosceles	Mammals	47082636	47.62	72474	4.9478	1539.29	32.14	73.32	77.36	47059
Pongo abelii	Mammals	48988164	50.46	94629	6.1785	1931.67	31.99	73.9	78.21	48964
Prolemur simus	Mammals	33924216	48.34	57365	5.4561	1690.97	32.27	71.96	77.95	33907
Rhinopithecus roxellana	Mammals	52235125	49.13	83593	5.1332	1600.32	32.08	71.55	76.38	52209
Castor canadensis	Mammals	39686949	47.09	59238	4.7524	1492.63	31.84	74.69	77.05	39667
Jaculus jaculus	Mammals	32704540	48.99	47208	4.5367	1443.47	31.43	73.33	77.23	32688
Meriones unguiculatus	Mammals	38390267	50.43	64021	5.2651	1667.64	31.57	74.14	78.8	38371
Mus musculus	Mammals	156988755	48.33	218751	4.3078	1393.42	30.92	75.36	76.65	156911
Mus pahari	Mammals	92034329	41.31	43539	1.4385	473.07	30.41	76.55	70.72	91989
Nannospalax galili	Mammals	35990877	49.51	57194	5.0414	1589.12	31.72	73.31	77.14	35973
Rattus norvegicus	Mammals	63021338	48.48	86212	4.2633	1367.98	31.17	74.55	76.42	62990
Sciurus vulgaris	Mammals	37802943	49.21	67996	5.7258	1798.7	31.83	72.9	78.38	37784
Urocitellus parryii	Mammals	35570687	49.4	66830	5.9927	1878.79	31.9	73.49	77.87	35553
Tupaia belangeri	Mammals	19653835	46.93	17785	2.8573	904.91	31.58	70.03	75.69	19644
