## Supplementary material for "CGGBP1-regulated heterogeneous C–T transition rates relate with G-quadruplex potential of terrestrial vertebrate genomes": Table S7

### Sheet: Genomewide mutation profile
Samples	All point mutation	C -> T	G -> A	T -> C	A -> G	C -> G	G -> C	C -> A	A -> C	G -> T	T -> G
Lc	458911	27410	23187	20080	24021	38548	34863	51112	65558	51597	64784
Ac	389019	21341	18049	15210	17731	31839	29130	46869	55919	46889	55289
Gg	628164	31629	28620	27540	30231	48571	45324	71111	97758	71611	97538
Hs	752368	38596	36648	40142	42099	53161	51662	79906	123484	78909	122383
Ev	639066	33465	30460	30590	32806	47013	45412	72923	98704	72722	97775
Input	580931	26881	21730	25855	30214	40974	37573	63790	96876	64176	95875
