## Supplementary material for "CGGBP1-regulated heterogeneous C–T transition rates relate with G-quadruplex potential of terrestrial vertebrate genomes": Table S8

### Sheet: C->T
Table Analyzed	Genome-wide C -> T as fraction of all mutations in G4
P value and statistical significance
Test	Chi-square
Chi-square, df	945.2, 5
P value	<0.000001
P value summary	****
One- or two-sided	NA
Statistically significant (P < 0.01)?	Yes
Data analyzed
Number of rows	2
Number of columns	6

### Sheet: T->C
Table Analyzed	Genome-wide T -> C as fraction of all mutations in G4
P value and statistical significance
Test	Chi-square
Chi-square, df	1400, 5
P value	<0.000001
P value summary	****
One- or two-sided	NA
Statistically significant (P < 0.01)?	Yes
Data analyzed
Number of rows	2
Number of columns	6

### Sheet: G->A
Table Analyzed	Genome-wide G -> A as fraction of all mutations in G4
P value and statistical significance
Test	Chi-square
Chi-square, df	1248, 5
P value	<0.000001
P value summary	****
One- or two-sided	NA
Statistically significant (P < 0.01)?	Yes
Data analyzed
Number of rows	2
Number of columns	6

### Sheet: A->G
Table Analyzed	Genome-wide T -> C as fraction of all mutations in G4
P value and statistical significance
Test	Chi-square
Chi-square, df	1400, 5
P value	<0.000001
P value summary	****
One- or two-sided	NA
Statistically significant (P < 0.01)?	Yes
Data analyzed
Number of rows	2
Number of columns	6

### Sheet: C->G
Table Analyzed	Genome-wide C -> G as fraction of all mutations in G4
P value and statistical significance
Test	Chi-square
Chi-square, df	1048, 5
P value	<0.000001
P value summary	****
One- or two-sided	NA
Statistically significant (P < 0.01)?	Yes
Data analyzed
Number of rows	2
Number of columns	6

### Sheet: G->C
Table Analyzed	Genome-wide G -> C as fraction of all mutations in G4
P value and statistical significance
Test	Chi-square
Chi-square, df	596.3, 5
P value	<0.000001
P value summary	****
One- or two-sided	NA
Statistically significant (P < 0.01)?	Yes
Data analyzed
Number of rows	2
Number of columns	6

### Sheet: C->A
Table Analyzed	Genome-wide C -> A as fraction of all mutations in G4
P value and statistical significance
Test	Chi-square
Chi-square, df	480.7, 5
P value	<0.000001
P value summary	****
One- or two-sided	NA
Statistically significant (P < 0.01)?	Yes
Data analyzed
Number of rows	2
Number of columns	6

### Sheet: A->C
Table Analyzed	Genome-wide A -> C as fraction of all mutations in G4
P value and statistical significance
Test	Chi-square
Chi-square, df	1424, 5
P value	<0.000001
P value summary	****
One- or two-sided	NA
Statistically significant (P < 0.01)?	Yes
Data analyzed
Number of rows	2
Number of columns	6

### Sheet: G->T
Table Analyzed	Genome-wide G -> T as fraction of all mutations in G4
P value and statistical significance
Test	Chi-square
Chi-square, df	582.2, 5
P value	<0.000001
P value summary	****
One- or two-sided	NA
Statistically significant (P < 0.01)?	Yes
Data analyzed
Number of rows	2
Number of columns	6

### Sheet: T->G
Table Analyzed	Genome-wide T -> G as fraction of all mutations in G4
P value and statistical significance
Test	Chi-square
Chi-square, df	1445, 5
P value	<0.000001
P value summary	****
One- or two-sided	NA
Statistically significant (P < 0.01)?	Yes
Data analyzed
Number of rows	2
Number of columns	6
