## Supplementary material for "CGGBP1-regulated heterogeneous C–T transition rates relate with G-quadruplex potential of terrestrial vertebrate genomes": Table S9

### Sheet: G4 in promoters
Point mutation counts in G4 forming regions in 1kb cis promoters : in MeDIP dataset
Samples	All point mutation	C -> T	G -> A	T -> C	A -> G	C -> G	G -> C	C -> A	A -> C	G -> T	T -> G
Lc	47332	2791	2231	1912	2420	4378	3636	5216	6848	5140	6792
Ac	41140	2295	1948	1532	1807	3639	3159	4824	5929	4676	6001
Gg	60499	3087	2721	2550	2806	4987	4378	6573	9481	6735	9561
Hs	80241	4140	3985	4075	4276	6052	5775	8122	13203	8095	13340
Ev	63220	3376	3034	2959	3231	4916	4696	7079	9884	6745	9739
Input	68221	3043	2508	2724	3193	5630	5281	6829	11804	6822	11609

### Sheet: Overall promoter
Point mutation counts in entire 1kb promoter sequence : in MeDIP dataset
Samples	All point mutation	C -> T	G -> A	T -> C	A -> G	C -> G	G -> C	C -> A	A -> C	G -> T	T -> G
Lc	961724	61752	48968	73161	83835	48384	43199	107367	120166	108425	118252
Ac	827690	47318	38273	56091	63410	40909	37388	99373	105564	99614	104575
Gg	1397782	73194	63255	108333	115615	60171	57735	160059	189317	160345	187001
Hs	1663132	80178	73055	153650	159147	63883	62682	170995	244928	170162	245376
Ev	1345959	71210	61906	114467	121157	56190	54854	153521	175854	153064	175000
Input	1212739	58683	42656	91550	105092	46092	43356	139688	174323	140739	172241
