## Supplementary material for "CGGBP1-regulated heterogeneous C–T transition rates relate with G-quadruplex potential of terrestrial vertebrate genomes": Table S10

### Sheet: C->T
Table Analyzed	Promoters G4 C -> T as fraction of all mutations in 1kb promoters
P value and statistical significance
Test	Chi-square
Chi-square, df	124.8, 5
P value	<0.000001
P value summary	****
One- or two-sided	NA
Statistically significant (P < 0.01)?	Yes
Data analyzed
Number of rows	2
Number of columns	6

### Sheet: T->C
Table Analyzed	Promoters G4 T -> C as fraction of all mutations in 1kb promoters
P value and statistical significance
Test	Chi-square
Chi-square, df	174.9, 5
P value	<0.000001
P value summary	****
One- or two-sided	NA
Statistically significant (P < 0.01)?	Yes
Data analyzed
Number of rows	2
Number of columns	6

### Sheet: G->A
Table Analyzed	Promoters G4 G -> A as fraction of all mutations in 1kb promoters
P value and statistical significance
Test	Chi-square
Chi-square, df	153.5, 5
P value	<0.000001
P value summary	****
One- or two-sided	NA
Statistically significant (P < 0.01)?	Yes
Data analyzed
Number of rows	2
Number of columns	6

### Sheet: A->G
Table Analyzed	Promoters G4 A -> G as fraction of all mutations in 1kb promoter
P value and statistical significance
Test	Chi-square
Chi-square, df	73.03, 5
P value	<0.000001
P value summary	****
One- or two-sided	NA
Statistically significant (P < 0.01)?	Yes
Data analyzed
Number of rows	2
Number of columns	6

### Sheet: C->G
Table Analyzed	Promoters G4 C -> G as fraction of all mutations in 1kb promoter
P value and statistical significance
Test	Chi-square
Chi-square, df	129.8, 5
P value	<0.000001
P value summary	****
One- or two-sided	NA
Statistically significant (P < 0.01)?	Yes
Data analyzed
Number of rows	2
Number of columns	6

### Sheet: G->C
Table Analyzed	Promoters G4 G -> C as fraction of all mutations in 1kb promoter
P value and statistical significance
Test	Chi-square
Chi-square, df	22.82, 5
P value	0.000365
P value summary	***
One- or two-sided	NA
Statistically significant (P < 0.01)?	Yes
Data analyzed
Number of rows	2
Number of columns	6

### Sheet: C->A
Table Analyzed	Promoters G4 C -> A as fraction of all mutations in 1kb promoter
P value and statistical significance
Test	Chi-square
Chi-square, df	105.0, 5
P value	<0.000001
P value summary	****
One- or two-sided	NA
Statistically significant (P < 0.01)?	Yes
Data analyzed
Number of rows	2
Number of columns	6

### Sheet: A->C
Table Analyzed	Promoters G4 A -> C as fraction of all mutations in 1kb promoter
P value and statistical significance
Test	Chi-square
Chi-square, df	192.7, 5
P value	<0.000001
P value summary	****
One- or two-sided	NA
Statistically significant (P < 0.01)?	Yes
Data analyzed
Number of rows	2
Number of columns	6

### Sheet: G->T
Table Analyzed	Promoters G4 G -> T as fraction of all mutations in 1kb promoter
P value and statistical significance
Test	Chi-square
Chi-square, df	77.07, 5
P value	<0.000001
P value summary	****
One- or two-sided	NA
Statistically significant (P < 0.01)?	Yes
Data analyzed
Number of rows	2
Number of columns	6

### Sheet: T->G
Table Analyzed	Promoters G4 T -> G as fraction of all mutations in 1kb promoter
P value and statistical significance
Test	Chi-square
Chi-square, df	178.0, 5
P value	<0.000001
P value summary	****
One- or two-sided	NA
Statistically significant (P < 0.01)?	Yes
Data analyzed
Number of rows	2
Number of columns	6
