## Supplementary material for "CGGBP1-regulated heterogeneous C–T transition rates relate with G-quadruplex potential of terrestrial vertebrate genomes": Table S11

### Sheet: C->T
Table Analyzed	C -> T as fraction of all mutations in 1kb promoters
P value and statistical significance
Test	Chi-square
Chi-square, df	3563, 5
P value	<0.000001
P value summary	****
One- or two-sided	NA
Statistically significant (P < 0.01)?	Yes
Data analyzed
Number of rows	2
Number of columns	6

### Sheet: T->C
Table Analyzed	T -> C as fraction of all mutations in 1kb promoters
P value and statistical significance
Test	Chi-square
Chi-square, df	5258, 5
P value	<0.000001
P value summary	****
One- or two-sided	NA
Statistically significant (P < 0.01)?	Yes
Data analyzed
Number of rows	2
Number of columns	6

### Sheet: G->A
Table Analyzed	G -> A as fraction of all mutations in 1kb promoters
P value and statistical significance
Test	Chi-square
Chi-square, df	3291, 5
P value	<0.000001
P value summary	****
One- or two-sided	NA
Statistically significant (P < 0.01)?	Yes
Data analyzed
Number of rows	2
Number of columns	6

### Sheet: A->G
Table Analyzed	A -> G as fraction of all mutations in 1kb promoter
P value and statistical significance
Test	Chi-square
Chi-square, df	2643, 5
P value	<0.000001
P value summary	****
One- or two-sided	NA
Statistically significant (P < 0.01)?	Yes
Data analyzed
Number of rows	2
Number of columns	6

### Sheet: C->G
Table Analyzed	C -> G as fraction of all mutations in 1kb promoter
P value and statistical significance
Test	Chi-square
Chi-square, df	3407, 5
P value	<0.000001
P value summary	****
One- or two-sided	NA
Statistically significant (P < 0.01)?	Yes
Data analyzed
Number of rows	2
Number of columns	6

### Sheet: G->C
Table Analyzed	G -> C as fraction of all mutations in 1kb promoter
P value and statistical significance
Test	Chi-square
Chi-square, df	1861, 5
P value	<0.000001
P value summary	****
One- or two-sided	NA
Statistically significant (P < 0.01)?	Yes
Data analyzed
Number of rows	2
Number of columns	6

### Sheet: C->A
Table Analyzed	C -> A as fraction of all mutations in 1kb promoter
P value and statistical significance
Test	Chi-square
Chi-square, df	1777, 5
P value	<0.000001
P value summary	****
One- or two-sided	NA
Statistically significant (P < 0.01)?	Yes
Data analyzed
Number of rows	2
Number of columns	6

### Sheet: A->C
Table Analyzed	A -> C as fraction of all mutations in 1kb promoter
P value and statistical significance
Test	Chi-square
Chi-square, df	3216, 5
P value	<0.000001
P value summary	****
One- or two-sided	NA
Statistically significant (P < 0.01)?	Yes
Data analyzed
Number of rows	2
Number of columns	6

### Sheet: G->T
Table Analyzed	G -> T as fraction of all mutations in 1kb promoter
P value and statistical significance
Test	Chi-square
Chi-square, df	1990, 5
P value	<0.000001
P value summary	****
One- or two-sided	NA
Statistically significant (P < 0.01)?	Yes
Data analyzed
Number of rows	2
Number of columns	6

### Sheet: T->G
Table Analyzed	T -> G as fraction of all mutations in 1kb promoter
P value and statistical significance
Test	Chi-square
Chi-square, df	3626, 5
P value	<0.000001
P value summary	****
One- or two-sided	NA
Statistically significant (P < 0.01)?	Yes
Data analyzed
Number of rows	2
Number of columns	6
