## Supplementary material for "CGGBP1-regulated heterogeneous C–T transition rates relate with G-quadruplex potential of terrestrial vertebrate genomes": Table S12

### Sheet: C-T mutation in G4 & promoter
	Lc	Ac	Gg	Hs	Ev	Input
total mutations in 1kb Promoter	961724	827690	1397782	1663132	1345959	1212739
C-T mutations in 1kb Promoter	61752	47318	73194	80178	71210	58683
total mutations in G4 in promoters	47332	41140	60499	80241	63220	68221
C-T mutations in G4 in promoters	2791	2295	3087	4140	3376	3043

### Sheet: C-T stats
Table Analyzed	hg38 promoters and G4 forming regions in promoters(chi-square test)
P value and statistical significance
Test	Chi-square
Chi-square, df	6000, 15
P value	<0.000001
P value summary	****
One- or two-sided	NA
Statistically significant (P < 0.01)?	Yes
Data analyzed
Number of rows	4
Number of columns	6
