## Supplementary material for "CGGBP1-regulated heterogeneous C–T transition rates relate with G-quadruplex potential of terrestrial vertebrate genomes": Table S13

### Sheet: Hs
Table Analyzed	Hs hg38 promoters and G4 forming regions in promoters(chi-square test)
P value and statistical significance
Test	Chi-square with Yates' correction
Chi-square, df	17.18, 1
z	4.145
P value	3.4e-05
P value summary	****
One- or two-sided	Two-sided
Statistically significant (P < 0.01)?	Yes
Data analyzed	Hs (total)	Hs (C-T)	Total
Promoter	1663132	80178	1743310
G4s in Promoters	80241	4140	84381
Total	1743373	84318	1827691
Percentage of row total	Hs (total)	Hs (C-T)
Promoter	95.40%	4.60%
G4s in Promoters	95.09%	4.91%
Percentage of column total	Hs (total)	Hs (C-T)
Promoter	95.40%	95.09%
G4s in Promoters	4.60%	4.91%
Percentage of grand total	Hs (total)	Hs (C-T)
Promoter	91.00%	4.39%
G4s in Promoters	4.39%	0.23%

### Sheet: Lc
Table Analyzed	Lc hg38 promoters and G4 forming regions in promoters(chi-square test)
P value and statistical significance
Test	Chi-square with Yates' correction
Chi-square, df	18.22, 1
z	4.269
P value	2e-05
P value summary	****
One- or two-sided	Two-sided
Statistically significant (P < 0.01)?	Yes
Data analyzed	Lc (total)	Lc (C-T)	Total
Promoter	961724	61752	1023476
G4s in Promoters	47332	2791	50123
Total	1009056	64543	1073599
Percentage of row total	Lc (total)	Lc (C-T)
Promoter	93.97%	6.03%
G4s in Promoters	94.43%	5.57%
Percentage of column total	Lc (total)	Lc (C-T)
Promoter	95.31%	95.68%
G4s in Promoters	4.69%	4.32%
Percentage of grand total	Lc (total)	Lc (C-T)
Promoter	89.58%	5.75%
G4s in Promoters	4.41%	0.26%

### Sheet: Ac
Table Analyzed	Ac hg38 promoters and G4 forming regions in promoters(chi-square test)
P value and statistical significance
Test	Fisher's exact test
P value	0.267408
P value summary	ns
One- or two-sided	Two-sided
Statistically significant (P < 0.01)?	No
Data analyzed	Ac (total)	Ac (C-T)	Total
Promoter	827690	47318	875008
G4s in Promoters	41140	2295	43435
Total	868830	49613	918443
Percentage of row total	Ac (total)	Ac (C-T)
Promoter	94.59%	5.41%
G4s in Promoters	94.72%	5.28%
Percentage of column total	Ac (total)	Ac (C-T)
Promoter	95.26%	95.37%
G4s in Promoters	4.74%	4.63%
Percentage of grand total	Ac (total)	Ac (C-T)
Promoter	90.12%	5.15%
G4s in Promoters	4.48%	0.25%

### Sheet: Gg
Table Analyzed	Gg hg38 promoters and G4 forming regions in promoters(chi-square test)
P value and statistical significance
Test	Chi-square with Yates' correction
Chi-square, df	1.865, 1
z	1.366
P value	0.172074
P value summary	ns
One- or two-sided	Two-sided
Statistically significant (P < 0.01)?	No
Data analyzed	Gg (total)	Gg (C-T)	Total
Promoter	1397782	73194	1470976
G4s in Promoters	60499	3087	63586
Total	1458281	76281	1534562
Percentage of row total	Gg (total)	Gg (C-T)
Promoter	95.02%	4.98%
G4s in Promoters	95.15%	4.85%
Percentage of column total	Gg (total)	Gg (C-T)
Promoter	95.85%	95.95%
G4s in Promoters	4.15%	4.05%
Percentage of grand total	Gg (total)	Gg (C-T)
Promoter	91.09%	4.77%
G4s in Promoters	3.94%	0.20%

### Sheet: Ev
Table Analyzed	Ev hg38 promoters and G4 forming regions in promoters(chi-square test)
P value and statistical significance
Test	Chi-square with Yates' correction
Chi-square, df	0.2554, 1
z	0.5053
P value	0.613314
P value summary	ns
One- or two-sided	Two-sided
Statistically significant (P < 0.01)?	No
Data analyzed	Ev (total)	Ev (C-T)	Total
Promoter	1345959	71210	1417169
G4s in Promoters	63220	3376	66596
Total	1409179	74586	1483765
Percentage of row total	Ev (total)	Ev (C-T)
Promoter	94.98%	5.02%
G4s in Promoters	94.93%	5.07%
Percentage of column total	Ev (total)	Ev (C-T)
Promoter	95.51%	95.47%
G4s in Promoters	4.49%	4.53%
Percentage of grand total	Ev (total)	Ev (C-T)
Promoter	90.71%	4.80%
G4s in Promoters	4.26%	0.23%
