## Supplementary material for "CGGBP1-regulated heterogeneous C–T transition rates relate with G-quadruplex potential of terrestrial vertebrate genomes": Table S14

### Sheet: C-T in DCRs
	Lc	Ac	Gg	Hs	Ev	Input
All Transitions	3924	2931	6135	6489	6304	8424
C-T Transition	864	643	1153	1030	1122	1501

### Sheet: C-T in DCRs Stats
Table Analyzed	C-T vs transition for DCRs
P value and statistical significance
Test	Chi-square
Chi-square, df	61.30, 5
P value	<0.000001
P value summary	****
One- or two-sided	NA
Statistically significant (P < 0.01)?	Yes
Data analyzed
Number of rows	2
