## Supplementary material for "CGGBP1-regulated heterogeneous C–T transition rates relate with G-quadruplex potential of terrestrial vertebrate genomes": Table S20

### Sheet: pG4 Delta GC Wilcoxon
Region	Identity	Homeotherm_Delta_Mean	Poikilotherm_Delta_Mean	Delta_Shift	P_Value_Paired
Genome	Highly Enriched	10.32	9.05	1.27	5.67963e-05
Genome	Moderately Enriched	9.22	8.18	1.04	2.95755e-05
Genome	Moderately Reduced	7.85	6.54	1.31	0.00333335
Genome	Highly Reduced	11.54	9.9	1.64	0.00976562
Promoter	Highly Enriched	7.69	7.85	-0.17	0.0885447
Promoter	Moderately Enriched	6.44	6.32	0.12	0.99381
Promoter	Moderately Reduced	7.81	8.43	-0.62	0.066288
Promoter	Highly Reduced	8.15	8.41	-0.26	0.448804

### Sheet: pG4 Delta regression stats 
Region	Identity	R_Squared	Beta_Slope	P_Value
Genome	Highly Enriched	0.982	1.12	1.42917e-20
Genome	Moderately Enriched	0.901	1.03	3.42242e-20
Genome	Moderately Reduced	0.977	1.18	1.7226e-14
Genome	Highly Reduced	0.882	1.1	5.49282e-05
Promoter	Highly Enriched	0.992	1	9.91424e-25
Promoter	Moderately Enriched	0.928	1.06	5.87211e-21
Promoter	Moderately Reduced	0.91	1.23	2.50385e-10
Promoter	Highly Reduced	0.935	1.06	6.33566e-11
			s

### Sheet: Absolute GC regression stats
Status	Region	Identity	R_Squared	Beta_Slope	P_Value
Free	Genome	Highly Enriched	0.998	1.01	2.93018e-30
Free	Genome	Moderately Enriched	0.997	1.02	4.77289e-47
Free	Genome	Moderately Reduced	0.983	0.97	1.34834e-15
Free	Genome	Highly Reduced	0.974	1.01	1.20503e-07
Free	Promoter	Highly Enriched	0.99	1.06	2.14575e-23
Free	Promoter	Moderately Enriched	0.996	1.05	3.20699e-43
Free	Promoter	Moderately Reduced	0.994	1	1.72735e-20
Free	Promoter	Highly Reduced	0.997	1	5.00155e-22
G4	Genome	Highly Enriched	0.997	1.04	3.48657e-29
G4	Genome	Moderately Enriched	0.996	1.01	3.23117e-46
G4	Genome	Moderately Reduced	0.992	1.05	3.36045e-18
G4	Genome	Highly Reduced	0.943	1.07	2.87809e-06
G4	Promoter	Highly Enriched	0.994	1.07	6.90156e-26
G4	Promoter	Moderately Enriched	0.998	1.03	2.0351e-48
G4	Promoter	Moderately Reduced	0.989	0.97	4.70934e-18
G4	Promoter	Highly Reduced	0.991	0.93	8.81249e-18

### Sheet: Absolute GC Wilcoxon
Status	Region	Identity	Homeotherm_Mean	Poikilotherm_Mean	Mean_Shift	P_Value_Paired
Free	Genome	Highly Enriched	51.97	52.19	-0.22	0.0441283
Free	Genome	Moderately Enriched	58.31	58.56	-0.25	0.0768437
Free	Genome	Moderately Reduced	46.26	46.85	-0.59	0.00641963
Free	Genome	Highly Reduced	51.43	52.47	-1.04	0.00390625
Free	Promoter	Highly Enriched	63.69	61.72	1.97	8.57926e-05
Free	Promoter	Moderately Enriched	63.45	62.18	1.27	1.936e-05
Free	Promoter	Moderately Reduced	62.03	60.26	1.77	7.62939e-06
Free	Promoter	Highly Reduced	66.21	65.54	0.67	0.000920809
G4	Genome	Highly Enriched	62.29	61.23	1.05	0.000513096
G4	Genome	Moderately Enriched	67.53	66.74	0.79	2.77467e-05
G4	Genome	Moderately Reduced	54.11	53.4	0.72	0.0118734
G4	Genome	Highly Reduced	62.97	62.37	0.6	0.160156
G4	Promoter	Highly Enriched	71.38	69.57	1.8	0.000131655
G4	Promoter	Moderately Enriched	69.88	68.5	1.38	2.56114e-09
G4	Promoter	Moderately Reduced	69.84	68.69	1.15	0.0140686
G4	Promoter	Highly Reduced	74.35	73.94	0.41	0.218401
