## Supplementary material for "CGGBP1-regulated heterogeneous C–T transition rates relate with G-quadruplex potential of terrestrial vertebrate genomes": Table S22

### Sheet: Functional enrichment of top 50
ID	Description	GeneRatio	BgRatio	RichFactor	FoldEnrichment	zScore	pvalue	p.adjust	qvalue	geneID	Count	Group	GeneRatio_Val	BgRatio_Val	Fold_Enrichment
GO:0001216	DNA-binding transcription activator activity	10/21	487/18737	0.0205339	18.3211	12.9733	3.50371e-11	1.40148e-09	4.79455e-10	PAX9/MITF/E2F1/PAX8/NR3C1/MTF1/ELK1/RFX4/ZNF606/ZBED1	10	Common Core	0.47619	0.0259914	18.32
GO:0001227	DNA-binding transcription repressor activity, RNA polymerase II-specific	8/21	268/18737	0.0298507	26.634	14.158	2.73408e-10	4.8751e-09	1.6678e-09	TCFL5/MITF/HES1/NR3C1/ZBTB33/NR1D1/NR1D2/ETV3	8	Common Core	0.380952	0.0143033	26.63
GO:0001217	DNA-binding transcription repressor activity	8/21	278/18737	0.028777	25.6759	13.8846	3.65633e-10	4.8751e-09	1.6678e-09	TCFL5/MITF/HES1/NR3C1/ZBTB33/NR1D1/NR1D2/ETV3	8	Common Core	0.380952	0.014837	25.68
GO:0001228	DNA-binding transcription activator activity, RNA polymerase II-specific	9/21	480/18737	0.01875	16.7295	11.694	9.86261e-10	9.86261e-09	3.37405e-09	PAX9/MITF/PAX8/NR3C1/MTF1/ELK1/RFX4/ZNF606/ZBED1	9	Common Core	0.428571	0.0256178	16.73
GO:0004879	nuclear receptor activity	4/21	59/18737	0.0677966	60.4907	15.3303	5.09791e-07	3.63872e-06	1.24482e-06	NR3C1/NR1D1/RARG/NR1D2	4	Common Core	0.190476	0.00314885	60.49
GO:0098531	ligand-activated transcription factor activity	4/21	60/18737	0.0666667	59.4825	15.1981	5.45807e-07	3.63872e-06	1.24482e-06	NR3C1/NR1D1/RARG/NR1D2	4	Common Core	0.190476	0.00320222	59.48
GO:0070888	E-box binding	3/21	59/18737	0.0508475	45.368	11.4333	3.78832e-05	0.000216475	7.40574e-05	MITF/HES1/NR1D1	3	Common Core	0.142857	0.00314885	45.37
GO:0003707	nuclear steroid receptor activity	2/21	25/18737	0.08	71.379	11.7949	0.000353379	0.0017669	0.000604465	NR3C1/NR1D1	2	Common Core	0.0952381	0.00133426	71.38
GO:0001222	transcription corepressor binding	2/21	49/18737	0.0408163	36.4179	8.31535	0.00136298	0.00605768	0.00207236	HES1/NR1D1	2	Common Core	0.0952381	0.00261515	36.42
GO:0140297	DNA-binding transcription factor binding	4/21	488/18737	0.00819672	7.31343	4.73366	0.00191247	0.00764989	0.00261707	HES1/E2F1/ELK1/RARG	4	Common Core	0.190476	0.0260447	7.31
GO:0061629	RNA polymerase II-specific DNA-binding transcription factor binding	3/21	349/18737	0.00859599	7.66967	4.213	0.006643	0.0241564	0.00826402	HES1/ELK1/RARG	3	Common Core	0.142857	0.0186262	7.67
GO:0001221	transcription coregulator binding	2/21	117/18737	0.017094	15.2519	5.17986	0.00751269	0.0250423	0.0085671	HES1/NR1D1	2	Common Core	0.0952381	0.00624433	15.25
GO:0008432	JUN kinase binding	1/21	11/18737	0.0909091	81.1126	8.90258	0.0122629	0.0327012	0.0111872	HES1	1	Common Core	0.047619	0.000587074	81.11
GO:0034056	estrogen response element binding	1/21	11/18737	0.0909091	81.1126	8.90258	0.0122629	0.0327012	0.0111872	NR3C1	1	Common Core	0.047619	0.000587074	81.11
GO:0140537	transcription regulator activator activity	1/21	11/18737	0.0909091	81.1126	8.90258	0.0122629	0.0327012	0.0111872	ELK1	1	Common Core	0.047619	0.000587074	81.11
GO:0061665	SUMO ligase activity	1/21	14/18737	0.0714286	63.7313	7.86506	0.0155824	0.0389561	0.0133271	ZBED1	1	Common Core	0.047619	0.000747185	63.73
GO:0046965	nuclear retinoid X receptor binding	1/21	17/18737	0.0588235	52.4846	7.11362	0.0188913	0.0444502	0.0152066	RARG	1	Common Core	0.047619	0.000907296	52.48
GO:0001228	DNA-binding transcription activator activity, RNA polymerase II-specific	8/18	480/18737	0.0166667	17.3491	11.2521	6.1134e-09	1.26664e-07	5.76563e-08	ZNF836/EGR2/NR1I2/GCM1/TFAP2B/TFE3/ETV4/PBX3	8	Unique[Absolute]	0.444444	0.0256178	17.35
GO:0001216	DNA-binding transcription activator activity	8/18	487/18737	0.0164271	17.0997	11.1631	6.84668e-09	1.26664e-07	5.76563e-08	ZNF836/EGR2/NR1I2/GCM1/TFAP2B/TFE3/ETV4/PBX3	8	Unique[Absolute]	0.444444	0.0259914	17.1
GO:0004879	nuclear receptor activity	2/18	59/18737	0.0338983	35.2863	8.17926	0.00144381	0.0138079	0.00628524	NR1I2/RARA	2	Unique[Absolute]	0.111111	0.00314885	35.29
GO:0098531	ligand-activated transcription factor activity	2/18	60/18737	0.0333333	34.6981	8.10702	0.00149274	0.0138079	0.00628524	NR1I2/RARA	2	Unique[Absolute]	0.111111	0.00320222	34.7
GO:0001217	DNA-binding transcription repressor activity	3/18	278/18737	0.0107914	11.2332	5.33045	0.0022353	0.0165412	0.00752942	ZNF93/HES5/RARA	3	Unique[Absolute]	0.166667	0.014837	11.23
GO:0042826	histone deacetylase binding	2/18	128/18737	0.015625	16.2648	5.37362	0.00659518	0.0406703	0.0185128	GCM1/RARA	2	Unique[Absolute]	0.111111	0.0068314	16.26
GO:0001228	DNA-binding transcription activator activity, RNA polymerase II-specific	10/21	480/18737	0.0208333	18.5883	13.0759	3.0389e-11	5.78112e-10	3.1349e-10	FLI1/ELK4/ZNF841/RREB1/CREB3/ATF6/ATF2/ETV5/RXRB/CREB3L3	10	Unique[Normalized]	0.47619	0.0256178	18.59
GO:0001216	DNA-binding transcription activator activity	10/21	487/18737	0.0205339	18.3211	12.9733	3.50371e-11	5.78112e-10	3.1349e-10	FLI1/ELK4/ZNF841/RREB1/CREB3/ATF6/ATF2/ETV5/RXRB/CREB3L3	10	Unique[Normalized]	0.47619	0.0259914	18.32
GO:0008140	cAMP response element binding protein binding	2/21	10/18737	0.2	178.448	18.8009	5.3547e-05	0.000589017	0.000319403	CREB3/ATF2	2	Unique[Normalized]	0.0952381	0.000533703	178.45
